# Engineering compact *Physalis peruviana* (goldenberry) to promote its potential as a global crop

**DOI:** 10.1101/2025.08.15.670557

**Authors:** Miguel Santo Domingo, Blaine Fitzgerald, Gina M. Robitaille, Srividya Ramakrishnan, Kerry Swartwood, Nicholas G. Karavolias, Michael C. Schatz, Joyce Van Eck, Zachary B. Lippman

## Abstract

EN - Goldenberry (*Physalis peruviana*) produces sweet, nutritionally-rich berries, yet like many minor crops, is cultivated in limited geographical regions and has not been a focus of breeding programs for trait enhancement. Leveraging knowledge of plant architecture-related traits from related species, we used CRISPR/Cas9-mediated gene editing to generate a compact ideotype to advance future breeding efforts and agricultural production. Goldenberry growers will benefit from these compact versions because it optimizes per plot yield, facilitating larger-scale production to meet rising consumer popularity and demand.

SP - La uchuva (*Physalis peruviana*) produce frutos dulces y ricos en nutrientes, pero, igual que muchos cultivos minoritarios, se cultiva en zonas geográficas limitadas y no ha sufrido un proceso de mejora. Aprovechando conocimientos sobre rasgos relacionados con la arquitectura vegetal de especies relacionadas, hemos usado edición génica mediante CRISPR/Cas9 para generar un ideotipo compacto para promover futuros esfuerzos en su mejora y en producción agrícola. Los productores de uchuva se podrán beneficiar de estas versiones compactas ya que optimiza el rendimiento por parcela, facilitando así la producción a una mayor escala para cubrir la creciente popularidad y demanda de los consumidores.
