## Supplementary Table for "Engineering compact *Physalis peruviana* (goldenberry) to promote its potential as a global crop"

### Sheet: ST1
Supplementary Table S1: Assembly Statistics of Physalis peruviana genomes.
Line	# of reads	Total bp	Mean read length (bp)	Expected coverage	# Contigs	Genome size (bp)	Min (bp)	Max (bp)	N50 (bp)	N90 (bp)	BUSCO Completeness (%)	Duplicated BUSCOs
South Africa Erecta	7896270	174496840484	22098.6	149	795	5333431466	21303	125123477	39635173	10941127	98.3	94.8
South Africa	10646648	204305424404	19189.6	175	488	5294170967	22817	226542525	49527902	11537319	98.3	94.1
India	6445086	112040916955	17383.9	96	797	5303450933	18387	213954194	54903120	12402672	98.3	94.1

### Sheet: ST2
Supplementary Table S2: Gene Annotation Summary of Physalis peruviana genomes.
Line	# Genes	# mRNAs	mean gene length	mean mrna length	mean cds length	mean exon length	mean intron length	longest gene	longest exon	longest cds	longest 5prime	longest 3prime	longest intron len	# of genes overlapping	exon intron ratio
South Africa Erecta	51843	53639	4177	4148	1047	279	803	138189	7935	16293	5392	7413	92543	1424	2.87
South Africa	51496	53313	4188	4158	1049	279	805	138189	7935	16293	5392	7412	92543	1445	2.88
India	51740	53565	4171	4141	1046	279	804	138189	7935	16293	5392	7412	92541	1501	2.88

### Sheet: ST3
Supplementary Table S3: Guide sequences used to target Pper-ERECTA genes
Guide RNA	Target sequence	Target
Guide_1	GGTCCTGTGGAGTCGGATGA	Pper-ER-A/Pper-ER-B
Guide_2	GGAGATTAAGAAGTCATTTA	Pper-ER-A/Pper-ER-B
Guide_3	GGGAGCTGTCTCCTGCAAT	Pper-ER-A/Pper-ER-B
Guide_4	TAAGGGGAAACCGCCTTTC	Pper-ER-B
